# Evolutionarily ancient role of cholecystokinin-type neuropeptide signalling as an inhibitory regulator of feeding-related processes revealed in an echinoderm

**DOI:** 10.1101/2020.12.11.417543

**Authors:** Ana B. Tinoco, Antón Barreiro-Iglesias, Luis Alfonso Yañez-Guerra, Jérôme Delroisse, Ya Zhang, Elizabeth F. Gunner, Cleidiane Zampronio, Alexandra M. Jones, Michaela Egertová, Maurice R. Elphick

**Affiliations:** Queen Mary University of London, School of Biological & Chemical Sciences, Mile End Road, London, E1 4NS, UK; School of Life Sciences and Proteomics, Research Technology Platform, University of Warwick, Coventry, UK; Department of Functional Biology, CIBUS, Faculty of Biology, Universidade de Santiago de Compostela, 15782, Santiago de Compostela, Spain; Living Systems Institute, University of Exeter, Exeter EX4 4QD, UK; University of Mons, Biology of Marine Organisms and Biomimetics Unit, 7000 Mons, Belgium

## Abstract

Cholecystokinin (CCK) / sulfakinin (SK)-type neuropeptides regulate feeding and digestion in chordates and protostomes (e.g. insects). Here we characterised CCK/SK-type signalling for the first time in a non-chordate deuterostome - the starfish *Asterias rubens* (phylum Echinodermata). In this species, two neuropeptides (ArCCK1, ArCCK2) derived from the precursor protein ArCCKP act as ligands for a CCK/SK-type receptor (ArCCKR) and are expressed in the nervous system, digestive system, tube feet and body wall. Furthermore, ArCCK1 and ArCCK2 cause dose-dependent contraction of cardiac stomach, tube foot and body wall apical muscle preparations *in vitro* and injection of these neuropeptides *in vivo* triggers cardiac stomach retraction and inhibition of the onset of feeding in *A. rubens*. Thus, an evolutionarily ancient role of CCK/SK-type neuropeptides as inhibitory regulators of feeding-related processes in the Bilateria has been conserved in the unusual and unique context of the extra-oral feeding behaviour and pentaradial body plan of an echinoderm.
