## Supplementary material for "Evolutionarily ancient role of cholecystokinin-type neuropeptide signalling as an inhibitory regulator of feeding-related processes revealed in an echinoderm": Figure 1 - source data 2

### Sheet: ArCCK1
	Figure 1 - source data 2. Fragmentation table of the mass spectrum for the A. rubens neuropeptide ArCCK1 (pQSKVDDY(SO3H)GHGLFW-NH2) shown in Figure 1 - figure supplement 2b. The b series of peptide fragment ions are shown in red, the y series are shown in blue and additional identified peptide fragment ions are shown in green.
	B	B Ions	B + 2H	B-NH3	B-H20	AA	Y Ions	Y + 2H	Y-NH3	Y-H2O	Y
	1	112.04		95.01		Q-17	1613.67	807.34	1596.64	1595.66	13
	2	199.07		182.04	181.06	S	1502.64	751.82	1485.61	1484.63	12
	3	327.17	164.09	310.14	309.16	K	1415.6	708.31	1398.58	1397.59	11
	4	426.23	213.62	409.21	408.22	V	1287.51	644.26		1269.5	10
	5	541.26	271.13	524.24	523.25	D	1188.44	594.72		1170.43	9
	6	656.29	328.65	639.26	638.28	D	1073.41	537.21		1055.4	8
	7	899.31	450.16	882.28	881.3	Y+80	958.39	479.7		940.38	7
	8	956.33	478.67	939.3	938.32	G	715.37	358.19			6
	9	1093.39	547.2	1076.36	1075.38	H	658.35				5
	10	1150.41	575.71	1133.38	1132.4	G	521.29				4
	11	1263.49	632.25	1246.47	1245.48	L	464.27				3
	12	1410.56	705.79	1393.54	1392.55	F	351.18				2
	13	1613.67	807.34	1596.64	1595.66	W-1	204.11				1
	ArCCK1:	pQSKVDDY(SO3H)GHGLFW-NH2

### Sheet: ArCCK1(ns)
	Figure 1 - source data 2. Fragmentation table of the mass spectrum for the A. rubens neuropeptide ArCCK1(ns) (pQSKVDDYGHGLFW-NH2) shown in Figure 1 - figure supplement 2c. The b series of peptide fragment ions are shown in red, the y series are shown in blue and additional identified peptide fragment ions are shown in green.
	B	B Ions	B + 2H	B-NH3	B-H20	AA	Y Ions	Y + 2H	Y-NH3	Y-H2O	Y
	1	112.04		95.01		Q-17	1533.71	767.36	1516.69	1515.7	13
	2	199.07		182.04	181.06	S	1422.68	711.84	1405.65	1404.67	12
	3	327.17	164.09	310.14	309.16	K	1335.65	668.33	1318.62	1317.64	11
	4	426.23	213.62	409.21	408.22	V	1207.55	604.28		1189.54	10
	5	541.26	271.13	524.24	523.25	D	1108.48	554.75		1090.47	9
	6	656.29	328.65	639.26	638.28	D	993.46	497.23		975.45	8
	7	819.35	410.18	802.33	801.34	Y	878.43	439.72		860.42	7
	8	876.37	438.69	859.35	858.36	G	715.37	358.19			6
	9	1013.43	507.22	996.41	995.42	H	658.35				5
	10	1070.45	535.73	1053.43	1052.44	G	521.29				4
	11	1183.54	592.27	1166.51	1165.53	L	464.27				3
	12	1330.61	665.81	1313.58	1312.6	F	351.18				2
	13	1533.71	767.36	1516.69	1515.7	W-1	204.11				1
	ArCCK1:	pQSKVDDYGHGLFW-NH2

### Sheet: ArCCK2
	Figure 1 - source data 2. Fragmentation table of the mass spectrum for the A. rubens neuropeptide ArCCK2 (GGDDQY(SO3H)GFGLFF-NH2) shown in Figure 1 - figure supplement 2d. The b series of peptide fragment ions are shown in red, the y series are shown in blue and additional identified peptide fragment ions are shown in green.
	B	B Ions	B + 2H	B-NH3	B-H20	AA	Y Ions	Y + 2H	Y-NH3	Y-H2O	Y
	1	58.03				G	1401.54		1384.52	1383.53	12
	2	115.05				G	1344.52		1327.49	1326.51	11
	3	230.08			212.07	D	1287.5		1270.47	1269.49	10
	4	345.1			327.09	D	1172.47		1155.45	1154.46	9
	5	473.16		456.14	455.15	Q	1057.44		1040.42	1039.43	8
	6	716.18	358.6	699.16	698.17	Y+80	929.39			911.38	7
	7	773.2	387.11	756.18	755.19	G	686.37			668.36	6
	8	920.27	460.64	903.25	902.26	F	629.34				5
	9	977.29	489.15	960.27	959.28	G	482.28				4
	10	1090.38	545.69	1073.35	1072.37	L	425.25				3
	11	1237.45	619.23	1220.42	1219.44	F	312.17				2
	12	1401.54	701.27	1384.52	1383.53	F-1	165.1				1
	ArCCK2:	GGDDQY(SO3H)GFGLFF-NH2

### Sheet: ArCCK2(ns)
	Figure 1 - source data 2. Fragmentation table of the mass spectrum for the A. rubens neuropeptide ArCCK2(ns) (GGDDQYGFGLFF-NH2) shown in Figure 1 - figure supplement 2e. The b series of peptide fragment ions are shown in red, the y series are shown in blue and additional identified peptide fragment ions are shown in green.
	B	B Ions	B + 2H	B-NH3	B-H20	AA	Y Ions	Y + 2H	Y-NH3	Y-H2O	Y
	1	58.03				G	1321.58		1304.56	1303.57	12
	2	115.05				G	1264.56		1247.54	1246.55	11
	3	230.08			212.07	D	1207.54		1190.52	1189.53	10
	4	345.1			327.09	D	1092.52		1075.49	1074.5	9
	5	473.16		456.14	455.15	Q	977.49		960.46	959.48	8
	6	636.23	318.62	619.2	618.22	Y	849.43			831.42	7
	7	693.25	347.13	676.22	675.24	G	686.37			668.36	6
	8	840.32	420.66	823.29	822.31	F	629.34				5
	9	897.34	449.17	880.31	879.33	G	482.28				4
	10	1010.42	505.71	993.4	992.41	L	425.25				3
	11	1157.49	579.25	1140.46	1139.48	F	312.17				2
	12	1321.59	661.3	1304.56	1303.57	F-1	165.1				1
	ArCCK2:	GGDDQYGFGLFF-NH2
