## Supplementary material for "Evolutionarily ancient role of cholecystokinin-type neuropeptide signalling as an inhibitory regulator of feeding-related processes revealed in an echinoderm": Figure 6 - source data 1

### Sheet: Cardiac stomach
		ArCCK2									ArCCK1					ArCCK2(ns)
	Peptide concentration (LogM)	Contraction (% maximal effect of NGFFYa)									Contraction (% maximal effect of NGFFYa)					Contraction (% maximal effect of NGFFYa)
	-6	200.946	63.038	149.975	167.747	159.663	130.093	163.725	307.21	266.88	169.49	138.747	161.843	177.628	129.957	19.676	-0.936	0	0	0
	-7		45.425	84.499	101.976	90.154	64.231				45.203	74.413	135.12	121.753		8.055
	-7.3		28.748	86.893	67.703	20.465	38.22				46.991	43.834	117.332			-1.325
	-7.6		22.939	60.426	60.888	19.405	21.572				44.19	95.51
	-8			37.879	8.879	15.833	18.202				22.178	12.264	20.267	38.033	28.411
	-9		4.873	2.579		-1.42	1.445				0

### Sheet: Tube feet
		ArCCK1								ArCCK2
	Peptide concentration (LogM)	Contraction (% maximal effect of ACh)								Contraction (% maximal effect of ACh)
	-6		217.761	229.085	355.28	151.738	184.436	145.043	284.276		78.083	100.845	119.725	75.524	146.829	122.864	85.744	148.263	122.799
	-7	177.433	161.195	111.691		58.393	42.026	89.197			34.583	25.127	33.364	36.73	54.204	74.802	54.538	55.654	74.861
	-7.3	134.759	105.724	95.256		56.449	31.442	67.107			11.75	16.225	27.735	28.381	37.832	63.766	63.918	26.813	40.207
	-7.6		124.411			62.579	28.412	71.734	179.305	60.728	12.5	24.676	19.039	26.508	13.864	54.509	31.082	14.117	54.52
	-8	61.497	51.094	14.518	116.164	12.71	21.309	39.476	88.564	21.264	3.417	4.901	10.16	17.048	3.171	35.878	7.791	1.848	36.836
	-9		2.862		1.94	0.598	0.313	0.153	-4.159	-0.575	-3.667	2.817	-4.119	-1.587	-4.13	-3.481	2.196	-6.43	-2.855

### Sheet: Apical muscle
		ArCCK1																							ArCCK2
	Peptide concentration (LogM)	Contraction (% maximal effect of ACh)																							Contraction (% maximal effect of ACh)
	-6					34.491				24.263	36.277	23.649	49.048	48.904												66.784		67.463								21.793						24.896		39.055
	-7		21.044	15.339	23.121		40.122	19.945														21.675			13.869					12.764							37.224	58.706	51.829	40.524	12.567
	-7.5														3.578	0.424	19.263		13.815	5.093	6.123		1.724	15.388					2.946		1.814		31.767	30.346	32.529								8.442
	-8	21.281			5.123			11.512		15.976	16.656		13.453		1.082	-0.645	18.419		5.622	1.273	0.108	12.769	0.718	1.141	3.117	15.476	0.925		1.38	3.404	1.092	6.755		10.945		15.949			9.02	5.624	6.983	18.577
	-8.5														0.161	-1.001	1.341	0.286	0.853	-0.628	0.684	1.033	-0.062	-0.242					0.74	0.505	0.079	-0.404	4.262		2.09		9.042	1.131	1.454	-0.353	0.926	0.153
	-9			-3.001		-0.999		-0.836	-1.072	-2.876		-0.745													0.101		-0.271		-0.724				-0.346	2.687	0.516	-0.442							0.478	-0.561
