## Supplementary material for "Evolutionarily ancient role of cholecystokinin-type neuropeptide signalling as an inhibitory regulator of feeding-related processes revealed in an echinoderm": Figure 7 - source data 1

### Sheet: ArCCK1
		Group
	Time (s)	Control						ArCCK1
	0	100	100	100	100	100	100	100	100	100	100	100	100
	30	98.582	100.02	102.922	94.4	114.965	91.515	93.142	79.132	90.385	93.818	76.067	72.536
	60	100.689	97.303	102.363	95.597	104.671	105.196	110.465	75.731	78.971	89.028	51.113	51.756
	90	93.354	96.483	104.745	93.87	106.844	100.121	103.647	73.922	53.94	87.925	42.495	40.237
	120	84.257	96.415	102.828	91.721	89.98	102.806	90.256	70.523	25.135	88.617	31.877	45.354
	150	68.741	96.616	99.572	90.873	78.707	100.013	70.879	68.565	46.341	86.996	38.85	37.09
	180	70.602	92.543	98.837	88.283	76.779	96.603	63.3	68.728	34.356	83.667	36.165	34.191
	210	74.047	96.411	100.577	92.49	100.244	95.22	36.225	71.006	20.707	85.149	30.141	33.604
	240	78.852	96.867	97.088	94.944	106.627	91.595	21.581	69.971	24.782	81.907	37.258	32.002
	270	80.496	100.476	94.622	98.492	117.463	94.844	15.706	66.772	16.175	78.53	39.126	27.308
	300	83.873	101.676	89.607	98.739	125.964	105.814	9.514	64.859	9.283	76.508	36.87	29.704
	330	89.593	99.184	88.519	99.857	144.785	96.509	14.755	63.971	10.686	74.729	35.848	30.718
	360	92.478	102.875	88.184	100.501	149.484	98.469	11.845	64.15	6.684	72.348	36.196	28.833

### Sheet: ArCCK2
		Group
	Time (s)	Control						ArCCK2
	0	100	100	100	100	100	100	100	100	100	100	100	100	100
	30	89.72	68.796	100.9	88.832	91.725	106.22	30.196	95.642	96.431	95.04	69.846	106.113	49.95
	60	76.21	48.465	102.45	89.674	134.481	103.202	7.97	87.603	95.137	90.051	51.318	92.984	0
	90	48.73	38.608	101.68	92.007	164.331	123.181	5.798	83.068	81.794	47.852	51.199	87.863	0
	120	48.813	36.677	102.025	58.601	160.621	108.81	6.017	58.676	76.263	35.29	53.459	70.447	0
	150	49.669	40.475	102.487	55.603	160.335	112.338	6.196	46.433	73.388	29.826	57.578	60.528	0
	180	54.831	39.011	103.059	62.655	150.48	119.13	3.931	49.379	72.329	24.175	56.748	58.15	0
	210	52.981	31.712	104.519	54.378	159.894	130.918	4.826	39.672	72.132	20.553	62.18	57.928	0
	240	52.785	42.584	104.55	43.44	158.648	138.691	1.826	40.437	70.702	15.722	64.4	59.174	0
	270	54.76	47.491	105.398	48.02	156.393	146.11	0.835	50.663	66.421	17.016	40.84	58.268	0
	300	55.683	48.993	105.244	51.885	163.222	165.8	0.822	47.587	65.469	13.682	36.062	59.169	0
	330	56.253	50.972	104.477	56.533	170.33	172.491	2.524	38.229	67.74	11.654	35.44	57.428	0
	360	57.149	56.558	105.972	49.726	157.342	187.954	4.046	34.811	64.309	13.619	33.608	57.722	0

### Sheet: ArCCK2(ns)
		Group
	Time (s)	Control								ArCCK2(ns)
	0	100	100	100	100	100	100	100	100	100	100	100	100	100	100	100	100
	30	100.944	99.356	105.165	99.86	99.915	93.209	103.13	100.484	104.512	97.871	104.737	100.276	102.094	100.684	102.058	101.15
	60	100.133	100.474	104.482	101.67	99.882	95.522	99.071	99.104	106.672	94.776	103.23	100.167	101.367	99.944	101.514	100.611
	90	100.266	99.517	105.739	98.705	99.527	90.735	97.023	99.702	107.085	93.456	102.713	99.575	98.936	99.066	104.368	103.9
	120	99.598	97.464	103.189	98.36	99.183	88.138	95.316	102.523	107.928	93.384	103.155	99.217	99.242	98.692	100.807	97.291
	150	99.256	96.87	101.573	99.58	99.639	90.513	98.114	100.02	106.399	93.215	102.074	98.431	99.976	96.841	101.957	100.08
	180	98.745	98.896	101.412	99.042	99.452	87.846	93.801	100.79	106.624	93.544	102.723	98.689	99.67	98.41	97.803	101.756
	210	99.386	96.282	98.572	98.863	99.682	90.097	93.342	99.843	108.053	96.249	100.806	99.358	100.695	98.994	102.417	98.732
	240	98.939	97.233	99.661	98.567	101.919	88.698	92.332	101.726	109.265	93.491	101.096	97.663	99.849	97.497	101.562	101.23
	270	100.277	96.483	99.895	100.411	99.34	87.153	89.301	99.47	107.141	93.674	99.422	100.056	100.545	98.015	99.483	98.188
	300	99.665	97.98	100.35	100.572	97.554	88.276	89.204	99.97	106.103	93.697	97.532	99.795	98.136	96.78	98.309	99.825
	330	98.453	97.306	99.022	101.989	97.03	88.647	91.875	100.085	107.153	93.496	97.242	100.341	98.716	94.481	97.055	99.512
	360	98.885	98.426	99.244	101.242	97.854	88.483	94.145	99.821	106.575	95.129	98.993	97.908	97.352	97.624	96.211	98.041
