## Supplementary material for "Evolutionarily ancient role of cholecystokinin-type neuropeptide signalling as an inhibitory regulator of feeding-related processes revealed in an echinoderm": Figure 8 - source data 1

### Sheet: ArCCK1 feeding experiment
	Experimental group	time to touch (min)	time to enclose (min)
	Control	14	115
	Control	3	5
	Control	10	12
	Control	15	23
	Control	14	17
	Control	11	13
	Control	5	8
	Control	18	20			Number of animals		Percentage
	Control	20	23			First touch success	Unsuccessful first touch	First touch success	Unsuccessful first touch
	Control	15	18		control	11	2	85	15
	Control	12	14		ArCCK1	4	7	36	64
	Control	19	22
	Control	15	17
	ArCCK1	10	215
	ArCCK1	16	300
	ArCCK1	8	29
	ArCCK1	4	300
	ArCCK1	2	4
	ArCCK1	23	300
	ArCCK1	19	24
	ArCCK1	6	10
	ArCCK1	3	6
	ArCCK1	22	144
	ArCCK1	48	300

### Sheet: ArCCK2 feeding experiments
	Experimental group	time to touch (min)	time to enclose (min)
	Control	42.95	45.5
	Control	7.7	31.5
	Control	4.25	14.5
	Control	19.75	37.6
	Control	8	12
	Control	52	58
	Control	15	19
	Control	46	51				Number of animals		Percentage
	Control	28	37				First touch success	Unsuccessful first touch	First touch success	Unsuccessful first touch
	Control	11	18			control	16	3	84	16
	Control	7	10			ArCCK2	12	6	67	33
	Control	6	61
	Control	7	10
	Control	47	50
	Control	8	12
	Control	19	31
	Control	64	66
	Control	15	18
	Control	16	26
	ArCCK2	9	11.3
	ArCCK2	6.9	199.3
	ArCCK2	13.1	190.75
	ArCCK2	13	21
	ArCCK2	24	27
	ArCCK2	49	53
	ArCCK2	46	49
	ArCCK2	6	10
	ArCCK2	11	237
	ArCCK2	7	12
	ArCCK2	14	17
	ArCCK2	36	300
	ArCCK2	3	77
	ArCCK2	24	88
	ArCCK2	18	22
	ArCCK2	45	50
	ArCCK2	4	8
	ArCCK2	40	46
	ArCCK2	---	300
